# Combining genotype, phenotype, and environmental data to delineate site-adjusted provenance strategies for ecological restoration

**DOI:** 10.1101/2019.12.11.872747

**Authors:** Carolina S. Carvalho, Brenna R. Forester, Simone K. Mitre, Ronnie Alves, Vera L. Imperatriz-Fonseca, Silvio J. Ramos, Luciana C. Resende-Moreira, José O. Siqueira, Leonardo C. Trevelin, Cecilio F. Caldeira, Markus Gastauer, Rodolfo Jaffé

## Abstract

Despite the importance of climate-adjusted provenancing to mitigate the effects of environmental change, climatic considerations alone are insufficient when restoring highly degraded sites. Here we propose a comprehensive landscape genomic approach to assist the restoration of moderately disturbed and highly degraded sites. To illustrate it we employ genomic datasets comprising thousands of single nucleotide polymorphisms from two plant species suitable for the restoration of iron-rich Amazonian Savannas. We first use a subset of neutral loci to assess genetic structure and determine the genetic neighborhood size. We then identify genotype-phenotype-environment associations, map adaptive genetic variation, and predict adaptive genotypes for restoration sites. Whereas local provenances were found optimal to restore a moderately disturbed site, a mixture of genotypes seemed the most promising strategy to recover a highly degraded mining site. We discuss how our results can help define site-adjusted provenancing strategies, and argue that our methods can be more broadly applied to assist other restoration initiatives.
