## Supplementary material for "Combining genotype, phenotype, and environmental data to delineate site-adjusted provenance strategies for ecological restoration": Table S4

### Sheet: Mimosa_acutistipula_var_ferrea
Species	Contig_ID	Analysis	Number_of_amino_acids	Analysis	Score	Signature_Accession	Signature_Description	InterPro_annotations_accession	InterPro_annotations_description
Mimosa_acutistipula	55012_138_5	GEA	49	Gene3D	1.3E-11	G3DSA:1.10.510.10	NA	NA	NA
Mimosa_acutistipula	55012_138_5	GEA	49	Pfam	4.4E-8	PF00069	Protein kinase domain	IPR000719	Protein kinase domain
Mimosa_acutistipula	15324_18_5	GEA	49	Gene3D	3.5E-13	G3DSA:3.90.480.10	NA	IPR005117	Nitrite/Sulfite reductase ferredoxin-like domain
Mimosa_acutistipula	15324_18_5	GEA	49	Pfam	3.1E-8	PF03460	Nitrite/Sulfite reductase ferredoxin-like half domain	IPR005117	Nitrite/Sulfite reductase ferredoxin-like domain
Mimosa_acutistipula	64350_6_1	GEA	50	Gene3D	5.8E-11	G3DSA:1.10.600.10	NA	IPR008949	Isoprenoid synthase domain
Mimosa_acutistipula	10890_127_3	GEA	49	Pfam	1.3E-12	PF00230	Major intrinsic protein	IPR000425	Major intrinsic protein
Mimosa_acutistipula	10890_127_3	GEA	49	PRINTS	1.2E-5	PR00783	Major intrinsic protein family signature	IPR000425	Major intrinsic protein
Mimosa_acutistipula	10890_127_3	GEA	49	Gene3D	3.5E-12	G3DSA:1.20.1080.10	NA	IPR023271	Aquaporin-like
Mimosa_acutistipula	12778_18_5	GEA	49	Gene3D	1.9E-16	G3DSA:1.10.510.10	NA	NA	NA
Mimosa_acutistipula	12778_18_5	GEA	49	Pfam	1.3E-14	PF00069	Protein kinase domain	IPR000719	Protein kinase domain
Mimosa_acutistipula	59595_48_1	GEA	50	Pfam	4.5E-13	PF01221	Dynein light chain type 1	IPR001372	Dynein light chain, type 1/2
Mimosa_acutistipula	59595_48_1	GEA	50	Gene3D	2.6E-13	G3DSA:3.30.740.10	NA	IPR001372	Dynein light chain, type 1/2
Mimosa_acutistipula	20934_10_3	GEA	49	Pfam	5.7E-8	PF11721	Di-glucose binding within endoplasmic reticulum	IPR021720	Malectin
Mimosa_acutistipula	17319_64_5	GEA&GPA	49	Gene3D	1.9E-4	G3DSA:2.60.40.420	NA	IPR008972	Cupredoxin
Mimosa_acutistipula	43269_9_1	GEA	50	Pfam	1.8E-8	PF02747	Proliferating cell nuclear antigen, C-terminal domain	IPR022649	Proliferating cell nuclear antigen, PCNA, C-terminal
Mimosa_acutistipula	43269_9_1	GEA	50	Gene3D	1.6E-9	G3DSA:3.70.10.10	NA	NA	NA
Mimosa_acutistipula	23381_27_4	GEA	50	Gene3D	2.9E-8	G3DSA:2.60.120.330	NA	IPR027443	Isopenicillin N synthase-like
Mimosa_acutistipula	16122_29_3	GEA&GPA	49	Pfam	2.0E-9	PF00141	Peroxidase	IPR002016	Haem peroxidase, plant/fungal/bacterial
Mimosa_acutistipula	16122_29_3	GEA&GPA	49	Gene3D	1.1E-7	G3DSA:1.10.520.10	NA	NA	NA
Mimosa_acutistipula	10187_161_3	GEA	49	Pfam	5.1E-15	PF11891	Protein RETICULATA-related	IPR021825	Protein RETICULATA-related
Mimosa_acutistipula	5865_35_5	GEA	49	PRINTS	1.0E-6	PR01069	Acetyl-CoA carboxylase carboxyl transferase alpha subunit signature	IPR001095	Acetyl-CoA carboxylase, alpha subunit
Mimosa_acutistipula	5865_35_5	GEA	49	Gene3D	4.0E-4	G3DSA:3.90.226.10	NA	IPR029045	ClpP/crotonase-like domain
Mimosa_acutistipula	10142_15_5	GEA	49	Gene3D	1.8E-11	G3DSA:3.40.850.10	NA	IPR001752	Kinesin motor domain
Mimosa_acutistipula	10142_15_5	GEA	49	Pfam	1.3E-10	PF00225	Kinesin motor domain	IPR001752	Kinesin motor domain
Mimosa_acutistipula	21952_6_3	GEA	49	Gene3D	2.0E-4	G3DSA:3.30.559.10	NA	IPR023213	Chloramphenicol acetyltransferase-like domain
Mimosa_acutistipula	21952_6_3	GEA	49	Pfam	1.7E-5	PF02458	Transferase family	IPR003480	Transferase
Mimosa_acutistipula	29282_22_5	GEA	49	Pfam	1.2E-7	PF05002	SGS domain	IPR007699	SGS domain
Mimosa_acutistipula	20745_14_3	GEA	49	Gene3D	1.9E-11	G3DSA:1.20.1080.10	NA	IPR023271	Aquaporin-like
Mimosa_acutistipula	20745_14_3	GEA	49	PRINTS	2.0E-5	PR00783	Major intrinsic protein family signature	IPR000425	Major intrinsic protein
Mimosa_acutistipula	20745_14_3	GEA	49	Pfam	1.4E-12	PF00230	Major intrinsic protein	IPR000425	Major intrinsic protein
Mimosa_acutistipula	18604_40_3	GEA	49	Gene3D	1.5E-8	G3DSA:1.10.510.10	NA	NA	NA
Mimosa_acutistipula	7791_70_2	GEA	49	Gene3D	4.2E-4	G3DSA:3.40.50.1820	NA	IPR029058	Alpha/Beta hydrolase fold
Mimosa_acutistipula	7791_70_2	GEA	49	Pfam	4.1E-13	PF05705	Eukaryotic protein of unknown function (DUF829)	IPR008547	Protein of unknown function DUF829, TMEM53
Mimosa_acutistipula	27767_58_4	GEA	50	Gene3D	9.4E-7	G3DSA:3.60.21.10	NA	IPR029052	Metallo-dependent phosphatase-like
Mimosa_acutistipula	3918_181_3	GEA	49	PRINTS	5.5E-10	PR00367	Ethylene responsive element binding protein signature	IPR001471	AP2/ERF domain
Mimosa_acutistipula	3918_181_3	GEA	49	Gene3D	4.9E-20	G3DSA:3.30.730.10	NA	IPR001471	AP2/ERF domain
Mimosa_acutistipula	3918_181_3	GEA	49	Pfam	4.3E-10	PF00847	AP2 domain	IPR001471	AP2/ERF domain
Mimosa_acutistipula	3288_8_3	GEA	49	Gene3D	8.7E-5	G3DSA:3.30.559.10	NA	IPR023213	Chloramphenicol acetyltransferase-like domain
Mimosa_acutistipula	8441_12_4	GEA	50	Pfam	2.5E-7	PF14111	Domain of unknown function (DUF4283)	IPR025558	Domain of unknown function DUF4283
Mimosa_acutistipula	4759_47_6	GEA	49	Gene3D	3.0E-9	G3DSA:2.60.110.10	NA	IPR001938	Thaumatin
Mimosa_acutistipula	4759_47_6	GEA	49	Pfam	1.8E-9	PF00314	Thaumatin family	IPR001938	Thaumatin
Mimosa_acutistipula	44824_38_5	GEA	49	Pfam	1.5E-17	PF06025	Domain of Unknown Function (DUF913)	IPR010314	E3 ubiquitin ligase, domain of unknown function DUF913
Mimosa_acutistipula	14395_22_1	GEA&GPA	50	Pfam	5.6E-10	PF14368	Probable lipid transfer	IPR016140	Bifunctional inhibitor/plant lipid transfer protein/seed storage helical domain
Mimosa_acutistipula	12862_51_6	GEA	49	Gene3D	1.5E-23	G3DSA:3.40.50.1480	NA	NA	NA
Mimosa_acutistipula	12862_51_6	GEA	49	Pfam	5.2E-24	PF05221	S-adenosyl-L-homocysteine hydrolase	IPR000043	Adenosylhomocysteinase
Mimosa_acutistipula	10411_7_4	GEA	50	TIGRFAM	7.5E-7	TIGR00756	PPR: pentatricopeptide repeat domain	IPR002885	Pentatricopeptide repeat
Mimosa_acutistipula	10411_7_4	GEA	50	Pfam	0.019	PF01535	PPR repeat	IPR002885	Pentatricopeptide repeat
Mimosa_acutistipula	1131_215_1	GEA	50	Gene3D	6.9E-11	G3DSA:3.20.20.80	NA	IPR013781	Glycoside hydrolase, catalytic domain
Mimosa_acutistipula	1131_215_1	GEA	50	Pfam	1.9E-8	PF00232	Glycosyl hydrolase family 1	IPR001360	Glycoside hydrolase family 1
Mimosa_acutistipula	10309_67_1	GEA	50	Pfam	1.1E-6	PF03959	Serine hydrolase (FSH1)	IPR005645	Serine hydrolase FSH
Mimosa_acutistipula	43789_95_1	GEA	50	Pfam	1.1E-13	PF13960	Domain of unknown function (DUF4218)	IPR025452	Domain of unknown function DUF4218
Mimosa_acutistipula	39259_11_5	GEA	49	Pfam	2.8E-7	PF14223	gag-polypeptide of LTR copia-type	NA	NA
Mimosa_acutistipula	14905_46_5	GEA&GPA	49	Pfam	1.7E-9	PF03822	NAF domain	IPR004041	NAF domain
Mimosa_acutistipula	5621_69_3	GEA	49	Pfam	1.6E-6	PF14111	Domain of unknown function (DUF4283)	IPR025558	Domain of unknown function DUF4283
Mimosa_acutistipula	50486_13_1	GEA	50	Pfam	7.7E-23	PF04113	Gpi16 subunit, GPI transamidase component	IPR007245	GPI transamidase component PIG-T
Mimosa_acutistipula	4747_12_5	GEA&GPA	49	Gene3D	6.3E-5	G3DSA:2.130.10.10	NA	IPR015943	WD40/YVTN repeat-like-containing domain
Mimosa_acutistipula	4705_22_5	GEA	49	Pfam	1.1E-16	PF07839	Plant calmodulin-binding domain	IPR012417	Calmodulin-binding domain, plant
Mimosa_acutistipula	29972_160_3	GEA&GPA	49	Gene3D	5.7E-9	G3DSA:3.60.40.10	NA	IPR001932	PPM-type phosphatase domain
Mimosa_acutistipula	21462_9_2	GEA&GPA	50	Pfam	1.2E-11	PF13839	GDSL/SGNH-like Acyl-Esterase family found in Pmr5 and Cas1p	IPR026057	PC-Esterase
Mimosa_acutistipula	61069_14_5	GEA	49	Pfam	7.9E-6	PF13456	Reverse transcriptase-like	NA	NA
Mimosa_acutistipula	8394_27_3	GEA	49	Gene3D	1.2E-10	G3DSA:3.30.420.10	NA	IPR012337	Ribonuclease H-like domain
Mimosa_acutistipula	29324_87_1	GEA&GPA	50	Pfam	3.6E-5	PF08284	Retroviral aspartyl protease	IPR013242	Retroviral aspartyl protease
Mimosa_acutistipula	12972_8_5		49	Gene3D	2.9E-8	G3DSA:3.90.1010.10	NA	NA	NA
Mimosa_acutistipula	12972_8_5		49	Pfam	3.8E-8	PF01592	NifU-like N terminal domain	IPR002871	NIF system FeS cluster assembly, NifU, N-terminal
Mimosa_acutistipula	20248_9_5	GEA&GPA	49	Pfam	8.2E-26	PF02792	Mago nashi protein	IPR004023	Mago nashi protein
Mimosa_acutistipula	20248_9_5	GEA&GPA	49	Gene3D	9.9E-27	G3DSA:3.30.1560.10	NA	IPR004023	Mago nashi protein
Mimosa_acutistipula	23516_9_4	GEA	50	Gene3D	3.1E-12	G3DSA:1.10.510.10	NA	NA	NA
Mimosa_acutistipula	23516_9_4	GEA	50	Pfam	1.5E-7	PF00069	Protein kinase domain	IPR000719	Protein kinase domain
Mimosa_acutistipula	2898_24_1	GEA&GPA	50	Pfam	5.8E-14	PF13041	PPR repeat family	IPR002885	Pentatricopeptide repeat
Mimosa_acutistipula	2898_24_1	GEA&GPA	50	TIGRFAM	1.0E-7	TIGR00756	PPR: pentatricopeptide repeat domain	IPR002885	Pentatricopeptide repeat
Mimosa_acutistipula	54532_23_5	GEA	49	Gene3D	1.4E-5	G3DSA:3.10.10.10	NA	NA	NA
Mimosa_acutistipula	43652_59_3	GEA	49	Gene3D	4.2E-13	G3DSA:1.10.420.10	NA	NA	NA
Mimosa_acutistipula	43652_59_3	GEA	49	Pfam	2.6E-5	PF00141	Peroxidase	IPR002016	Haem peroxidase, plant/fungal/bacterial
Mimosa_acutistipula	39712_34_2	GEA	49	Gene3D	8.1E-4	G3DSA:3.40.30.10	NA	IPR012336	Thioredoxin-like fold
Mimosa_acutistipula	9379_106_3	GEA	49	Gene3D	7.5E-7	G3DSA:3.30.420.10	NA	IPR012337	Ribonuclease H-like domain
Mimosa_acutistipula	29146_7_2	GEA&GPA	49	Gene3D	7.4E-4	G3DSA:1.10.10.60	NA	IPR009057	Homeodomain-like
Mimosa_acutistipula	12042_7_5	GEA	49	Pfam	0.0025	PF02095	Extensin-like protein repeat	IPR003883	Repetitive proline-rich cell wall protein repeat
Mimosa_acutistipula	57129_56_2	GEA&GPA	49	Pfam	1.7E-10	PF05970	PIF1-like helicase	IPR010285	DNA helicase Pif1-like
Mimosa_acutistipula	9789_129_1	GEA	50	Pfam	6.2E-14	PF05091	Eukaryotic translation initiation factor 3 subunit 7 (eIF-3)	IPR007783	Eukaryotic translation initiation factor 3 subunit D
Mimosa_acutistipula	1366_9_1	GEA	50	Pfam	4.7E-6	PF04871	Uso1 / p115 like vesicle tethering protein, C terminal region	IPR006955	Uso1/p115-like vesicle tethering protein, C-terminal
Mimosa_acutistipula	1699_82_1	GEA&GPA	50	Gene3D	1.9E-5	G3DSA:4.10.280.10	NA	IPR011598	Myc-type, basic helix-loop-helix (bHLH) domain
Mimosa_acutistipula	3824_56_3	GEA	49	Pfam	2.6E-9	PF07714	Protein tyrosine kinase	IPR001245	Serine-threonine/tyrosine-protein kinase catalytic domain
Mimosa_acutistipula	3824_56_3	GPA	49	Gene3D	5.6E-14	G3DSA:3.30.200.20	NA	NA	NA
Mimosa_acutistipula	38567_140_3	GEA	49	Gene3D	1.4E-11	G3DSA:1.10.600.10	NA	IPR008949	Isoprenoid synthase domain
Mimosa_acutistipula	56680_12_1	GEA	50	Gene3D	1.0E-4	G3DSA:3.30.70.270	NA	NA	NA
Mimosa_acutistipula	6555_62_3	GEA	49	Pfam	1.3E-8	PF13966	zinc-binding in reverse transcriptase	IPR026960	Reverse transcriptase zinc-binding domain
Mimosa_acutistipula	12149_120_1	GEA	50	Gene3D	2.4E-7	G3DSA:3.30.70.330	NA	IPR012677	Nucleotide-binding alpha-beta plait domain
Mimosa_acutistipula	5066_72_1	GEA	50	Gene3D	3.5E-7	G3DSA:3.50.50.60	NA	IPR023753	FAD/NAD(P)-binding domain
Mimosa_acutistipula	778_7_5	GEA	49	Pfam	2.7E-10	PF01680	SOR/SNZ family	IPR033755	PdxS/SNZ N-terminal domain
Mimosa_acutistipula	14890_50_2	GEA	49	Gene3D	8.4E-4	G3DSA:3.30.420.10	NA	IPR012337	Ribonuclease H-like domain
Mimosa_acutistipula	20918_80_6	GEA	50	Gene3D	8.1E-16	G3DSA:3.30.200.20	NA	NA	NA
Mimosa_acutistipula	20918_80_6	GEA	50	Pfam	1.7E-7	PF07714	Protein tyrosine kinase	IPR001245	Serine-threonine/tyrosine-protein kinase catalytic domain
Mimosa_acutistipula	2521_7_5	GEA	49	Pfam	7.6E-14	PF00146	NADH dehydrogenase	IPR001694	NADH:ubiquinone oxidoreductase, subunit 1/F420H2 oxidoreductase subunit H
Mimosa_acutistipula	27904_11_3	GEA	49	Pfam	9.3E-10	PF00078	Reverse transcriptase (RNA-dependent DNA polymerase)	IPR000477	Reverse transcriptase domain
Mimosa_acutistipula	19188_40_5	GEA	49	Gene3D	1.9E-15	G3DSA:3.40.50.720	NA	IPR016040	NAD(P)-binding domain
Mimosa_acutistipula	19188_40_5	GEA	49	Pfam	2.3E-11	PF02826	D-isomer specific 2-hydroxyacid dehydrogenase, NAD binding domain	IPR006140	D-isomer specific 2-hydroxyacid dehydrogenase, NAD-binding domain
Mimosa_acutistipula	56692_51_1	GEA	50	Pfam	1.9E-11	PF13041	PPR repeat family	IPR002885	Pentatricopeptide repeat
Mimosa_acutistipula	56692_51_1	GEA	50	TIGRFAM	1.5E-10	TIGR00756	PPR: pentatricopeptide repeat domain	IPR002885	Pentatricopeptide repeat
Mimosa_acutistipula	6916_43_5	GEA	49	Gene3D	3.1E-6	G3DSA:3.10.10.10	NA	NA	NA
Mimosa_acutistipula	52007_8_5	GEA	49	Pfam	4.1E-18	PF07727	Reverse transcriptase (RNA-dependent DNA polymerase)	IPR013103	Reverse transcriptase, RNA-dependent DNA polymerase
Mimosa_acutistipula	23380_33_1	GEA	50	Pfam	4.0E-5	PF03732	Retrotransposon gag protein	IPR005162	Retrotransposon gag domain
Mimosa_acutistipula	2962_7_3	GEA&GPA	49	Gene3D	2.1E-11	G3DSA:3.30.390.30	NA	IPR004099	Pyridine nucleotide-disulphide oxidoreductase, dimerisation domain
Mimosa_acutistipula	2962_7_3	GEA&GPA	49	Pfam	1.2E-7	PF02852	Pyridine nucleotide-disulphide oxidoreductase, dimerisation domain	IPR004099	Pyridine nucleotide-disulphide oxidoreductase, dimerisation domain
Mimosa_acutistipula	41569_6_4	GEA	50	Pfam	1.3E-13	PF07727	Reverse transcriptase (RNA-dependent DNA polymerase)	IPR013103	Reverse transcriptase, RNA-dependent DNA polymerase
Mimosa_acutistipula	18454_18_5	GEA	49	Gene3D	5.7E-6	G3DSA:3.10.10.10	NA	NA	NA
Mimosa_acutistipula	25713_9_3	GEA	49	Pfam	6.5E-8	PF08392	FAE1/Type III polyketide synthase-like protein	IPR013601	FAE1/Type III polyketide synthase-like protein
Mimosa_acutistipula	14439_18_5	GEA	49	Gene3D	7.0E-11	G3DSA:3.30.390.10	NA	IPR029017	Enolase N-terminal domain-like
Mimosa_acutistipula	6588_58_1	GEA	50	Pfam	1.3E-8	PF13966	zinc-binding in reverse transcriptase	IPR026960	Reverse transcriptase zinc-binding domain
Mimosa_acutistipula	66048_14_1	GEA	50	Pfam	1.1E-4	PF03004	Plant transposase (Ptta/En/Spm family)	IPR004252	Probable transposase, Ptta/En/Spm, plant
Mimosa_acutistipula	461_125_3	GPA	49	Gene3D	2.4E-4	G3DSA:1.25.40.20	NA	IPR020683	Ankyrin repeat-containing domain
Mimosa_acutistipula	43598_73_4	GPA	50	Pfam	9.1E-7	PF00069	Protein kinase domain	IPR000719	Protein kinase domain
Mimosa_acutistipula	43598_73_4	GPA	50	Gene3D	2.8E-8	G3DSA:1.10.510.10	NA	NA	NA
Mimosa_acutistipula	16810_44_5	GPA	49	Pfam	2.0E-11	PF05686	Glycosyl transferase family 90	IPR006598	Lipopolysaccharide-modifying protein
Mimosa_acutistipula	14395_22_1	GEA&GPA	50	Gene3D	9.6E-7	G3DSA:1.10.110.10	NA	NA	NA
Mimosa_acutistipula	25498_11_3	GPA	49	Gene3D	9.4E-11	G3DSA:3.50.7.10	NA	IPR027409	GroEL-like apical domain
Mimosa_acutistipula	31892_16_1	GPA	50	Gene3D	2.6E-7	G3DSA:3.30.40.10	NA	IPR013083	Zinc finger, RING/FYVE/PHD-type
Mimosa_acutistipula	31892_16_1	GPA	50	Pfam	1.5E-5	PF00097	Zinc finger, C3HC4 type (RING finger)	IPR018957	Zinc finger, C3HC4 RING-type
Mimosa_acutistipula	10425_69_2	GPA	50	Pfam	2.3E-9	PF00956	Nucleosome assembly protein (NAP)	IPR002164	Nucleosome assembly protein (NAP)
Mimosa_acutistipula	6190_65_5	GPA	49	Pfam	3.7E-11	PF00385	Chromo (CHRromatin Organisation MOdifier) domain	IPR023780	Chromo domain
Mimosa_acutistipula	6190_65_5	GPA	49	Gene3D	1.3E-5	G3DSA:2.40.50.40	NA	NA	NA
Mimosa_acutistipula	6914_53_2	GPA	50	Pfam	8.3E-9	PF07727	Reverse transcriptase (RNA-dependent DNA polymerase)	IPR013103	Reverse transcriptase, RNA-dependent DNA polymerase
Mimosa_acutistipula	61760_76_1	GPA	50	Pfam	1.8E-4	PF10589	NADH-ubiquinone oxidoreductase-F iron-sulfur binding region	IPR019575	NADH-ubiquinone oxidoreductase 51 kDa subunit, iron-sulphur binding domain
Mimosa_acutistipula	21184_26_5	GPA	49	Gene3D	1.2E-4	G3DSA:1.10.286.10	NA	NA	NA
Mimosa_acutistipula	40915_74_1	GPA	50	Gene3D	6.5E-5	G3DSA:2.130.10.10	NA	IPR015943	WD40/YVTN repeat-like-containing domain
Mimosa_acutistipula	1893_12_3	GPA	49	Pfam	1.0E-5	PF02892	BED zinc finger	IPR003656	Zinc finger, BED-type
Mimosa_acutistipula	34231_113_2	GPA	50	Pfam	1.3E-11	PF02704	Gibberellin regulated protein	IPR003854	Gibberellin regulated protein
Mimosa_acutistipula	7047_19_4	GPA	50	Gene3D	2.0E-11	G3DSA:1.10.287.260	NA	IPR024075	DNA-directed RNA polymerase, helix hairpin domain
Mimosa_acutistipula	42690_171_1	GPA	50	Gene3D	4.7E-27	G3DSA:3.40.50.2000	NA	NA	NA
Mimosa_acutistipula	42690_171_1	GPA	50	Pfam	1.8E-25	PF00343	Carbohydrate phosphorylase	IPR000811	Glycosyl transferase, family 35
Mimosa_acutistipula	58127_51_6	GPA	49	Gene3D	3.0E-9	G3DSA:2.40.70.10	NA	IPR021109	Aspartic peptidase domain
Mimosa_acutistipula	47461_75_6	GPA	50	Gene3D	4.1E-4	G3DSA:3.80.10.10	NA	IPR032675	Leucine-rich repeat domain, L domain-like
Mimosa_acutistipula	30462_32_1	GPA	50	Pfam	1.3E-10	PF09265	Cytokinin dehydrogenase 1, FAD and cytokinin binding	IPR015345	Cytokinin dehydrogenase 1, FAD/cytokinin binding domain
Mimosa_acutistipula	15458_38_2	GEA&GPA	49	Gene3D	2.7E-4	G3DSA:2.60.120.200	NA	IPR013320	Concanavalin A-like lectin/glucanase domain
Mimosa_acutistipula	26786_19_1	GPA	50	Pfam	4.5E-11	PF16198	tRNA pseudouridylate synthase B C-terminal domain	IPR032819	tRNA pseudouridylate synthase B, C-terminal
Mimosa_acutistipula	35785_214_1	GPA	50	Pfam	3.9E-11	PF09328	Domain of unknown function (DUF1984)	IPR015407	Phytochelatin synthase, C-terminal
Mimosa_acutistipula	66268_35_3	GPA	49	Pfam	3.9E-11	PF07727	Reverse transcriptase (RNA-dependent DNA polymerase)	IPR013103	Reverse transcriptase, RNA-dependent DNA polymerase
Mimosa_acutistipula	16611_16_2	GPA	50	Pfam	6.9E-7	PF00098	Zinc knuckle	IPR001878	Zinc finger, CCHC-type
Mimosa_acutistipula	16611_16_2	GPA	50	Gene3D	1.1E-6	G3DSA:4.10.60.10	NA	IPR001878	Zinc finger, CCHC-type
Mimosa_acutistipula	66554_79_5	GPA	49	PRINTS	2.9E-9	PR01217	Proline rich extensin signature	NA	NA
Mimosa_acutistipula	19446_20_3	GPA	49	TIGRFAM	4.5E-8	TIGR00756	PPR: pentatricopeptide repeat domain	IPR002885	Pentatricopeptide repeat
Mimosa_acutistipula	19446_20_3	GPA	49	Pfam	6.3E-9	PF01535	PPR repeat	IPR002885	Pentatricopeptide repeat
Mimosa_acutistipula	12689_31_2	GPA	49	Pfam	1.1E-16	PF00888	Cullin family	IPR001373	Cullin, N-terminal
Mimosa_acutistipula	12689_31_2	GPA	49	Gene3D	9.2E-9	G3DSA:1.10.10.10	NA	IPR011991	Winged helix-turn-helix DNA-binding domain
Mimosa_acutistipula	12689_31_2	GPA	49	Gene3D	3.5E-5	G3DSA:4.10.1030.10	NA	NA	NA
Mimosa_acutistipula	66084_44_2	GPA	50	Gene3D	2.1E-7	G3DSA:1.20.1510.10	NA	IPR027469	Cation efflux protein transmembrane domain
Mimosa_acutistipula	9606_67_1	GPA	50	Pfam	1.5E-8	PF02365	No apical meristem (NAM) protein	IPR003441	NAC domain
Mimosa_acutistipula	15139_18_1	GPA	50	Pfam	1.1E-6	PF13962	Domain of unknown function	IPR026961	PGG domain
Mimosa_acutistipula	49576_18_3	GPA	49	Pfam	2.5E-18	PF07727	Reverse transcriptase (RNA-dependent DNA polymerase)	IPR013103	Reverse transcriptase, RNA-dependent DNA polymerase
Mimosa_acutistipula	58999_62_3	GPA	49	Pfam	2.8E-11	PF03140	Plant protein of unknown function	IPR004158	Protein of unknown function DUF247, plant
Mimosa_acutistipula	11754_8_5	GPA	49	Pfam	6.2E-19	PF07727	Reverse transcriptase (RNA-dependent DNA polymerase)	IPR013103	Reverse transcriptase, RNA-dependent DNA polymerase
Mimosa_acutistipula	16206_174_2	GPA	49	Pfam	1.2E-5	PF03222	Tryptophan/tyrosine permease family	IPR018227	Tryptophan/tyrosine permease
Mimosa_acutistipula	14509_7_5	GPA	49	Pfam	9.5E-21	PF13952	Domain of unknown function (DUF4216)	IPR025312	Domain of unknown function DUF4216

### Sheet: Dioclea_apurensis
Species	Contig_ID	Analysis	Number_of_amino_acids	Analysis	Score	Signature_Accession	Signature_Description	InterPro_annotations_accession	InterPro_annotations_description
Dioclea_apurensis	22534_19_4	GEA	50	Gene3D	3.0E-6	G3DSA:3.40.50.2300	NA	NA	NA
Dioclea_apurensis	19361_43_2	GEA	49	Gene3D	8.6E-8	G3DSA:2.60.120.330	NA	IPR027443	Isopenicillin N synthase-like
Dioclea_apurensis	28087_63_3	GEA	49	Pfam	6.6E-8	PF02797	Chalcone and stilbene synthases, C-terminal domain	IPR012328	Chalcone/stilbene synthase, C-terminal
Dioclea_apurensis	28087_63_3	GEA	49	Gene3D	9.1E-6	G3DSA:3.40.47.10	NA	IPR016039	Thiolase-like
Dioclea_apurensis	56790_213_1	GEA	50	Gene3D	1.7E-7	G3DSA:3.40.30.10	NA	IPR012336	Thioredoxin-like fold
Dioclea_apurensis	56790_213_1	GEA	50	Pfam	8.3E-8	PF10417	C-terminal domain of 1-Cys peroxiredoxin	IPR019479	Peroxiredoxin, C-terminal
Dioclea_apurensis	35645_88_5	GEA&GPA	49	Pfam	8.2E-15	PF00069	Protein kinase domain	IPR000719	Protein kinase domain
Dioclea_apurensis	35645_88_5	GEA&GPA	49	Gene3D	2.1E-16	G3DSA:1.10.510.10	NA	NA	NA
Dioclea_apurensis	33673_100_5	GEA&GPA	49	Pfam	3.2E-5	PF00182	Chitinase class I	IPR000726	Glycoside hydrolase, family 19, catalytic
Dioclea_apurensis	16697_10_3	GEA&GPA	49	Pfam	3.6E-7	PF02992	Transposase family tnp2	IPR004242	Transposon, En/Spm-like
Dioclea_apurensis	2102_102_5	GEA	49	Pfam	7.6E-17	PF16212	Phospholipid-translocating P-type ATPase C-terminal	IPR032630	P-type ATPase, C-terminal
Dioclea_apurensis	24927_72_6	GEA&GPA	49	Pfam	3.0E-17	PF14432	DYW family of nucleic acid deaminases	IPR032867	DYW domain
Dioclea_apurensis	4667_56_1	GEA	50	Pfam	5.0E-7	PF07517	SecA DEAD-like domain	IPR011115	SecA DEAD-like, N-terminal
Dioclea_apurensis	4667_56_1	GEA	50	Gene3D	2.7E-5	G3DSA:3.40.50.300	NA	IPR027417	P-loop containing nucleoside triphosphate hydrolase
Dioclea_apurensis	29063_63_1	GEA&GPA	50	Pfam	1.0E-6	PF07727	Reverse transcriptase (RNA-dependent DNA polymerase)	IPR013103	Reverse transcriptase, RNA-dependent DNA polymerase
Dioclea_apurensis	15977_9_1	GEA	50	Pfam	8.0E-11	PF05183	RNA dependent RNA polymerase	IPR007855	RNA-dependent RNA polymerase, eukaryotic-type
Dioclea_apurensis	27940_19_1	GEA	50	Gene3D	2.9E-4	G3DSA:2.130.10.10	NA	IPR015943	WD40/YVTN repeat-like-containing domain
Dioclea_apurensis	2147_125_3	GEA	49	Pfam	4.2E-10	PF07727	Reverse transcriptase (RNA-dependent DNA polymerase)	IPR013103	Reverse transcriptase, RNA-dependent DNA polymerase
Dioclea_apurensis	30567_49_4	GEA	50	Pfam	4.7E-5	PF05922	Peptidase inhibitor I9	IPR010259	Peptidase S8 propeptide/proteinase inhibitor I9
Dioclea_apurensis	41852_130_3	GEA&GPA	49	Pfam	1.1E-9	PF00067	Cytochrome P450	IPR001128	Cytochrome P450
Dioclea_apurensis	41852_130_3	GEA&GPA	49	Gene3D	5.7E-12	G3DSA:1.10.630.10	NA	IPR001128	Cytochrome P450
Dioclea_apurensis	5811_168_5	GEA	49	Gene3D	1.7E-6	G3DSA:3.40.1190.20	NA	IPR029056	Ribokinase-like
Dioclea_apurensis	7497_26_5	GEA	49	Pfam	1.2E-5	PF13456	Reverse transcriptase-like	NA	NA
Dioclea_apurensis	1245_6_3	GEA	49	Pfam	2.6E-8	PF07727	Reverse transcriptase (RNA-dependent DNA polymerase)	IPR013103	Reverse transcriptase, RNA-dependent DNA polymerase
Dioclea_apurensis	18121_14_1	GEA&GPA	50	Pfam	9.9E-13	PF07727	Reverse transcriptase (RNA-dependent DNA polymerase)	IPR013103	Reverse transcriptase, RNA-dependent DNA polymerase
Dioclea_apurensis	11283_36_6	GEA&GPA	49	Pfam	3.8E-11	PF14736	Protein N-terminal asparagine amidohydrolase	IPR026750	Protein N-terminal asparagine amidohydrolase
Dioclea_apurensis	11765_77_5	GEA&GPA	49	Pfam	3.6E-10	PF00564	PB1 domain	IPR000270	PB1 domain
Dioclea_apurensis	9282_11_3	GEA	49	Gene3D	7.0E-5	G3DSA:2.60.40.420	NA	IPR008972	Cupredoxin
Dioclea_apurensis	9282_11_3	GEA	49	Pfam	5.4E-5	PF00394	Multicopper oxidase	IPR001117	Multicopper oxidase, type 1
Dioclea_apurensis	41951_231_3	GEA	49	Pfam	1.0E-8	PF00182	Chitinase class I	IPR000726	Glycoside hydrolase, family 19, catalytic
Dioclea_apurensis	41951_231_3	GEA	49	Gene3D	3.0E-12	G3DSA:1.10.530.10	NA	NA	NA
Dioclea_apurensis	1583_21_6	GEA	49	Pfam	1.2E-8	PF00004	ATPase family associated with various cellular activities (AAA)	IPR003959	ATPase, AAA-type, core
Dioclea_apurensis	1583_21_6	GEA	49	Gene3D	5.2E-15	G3DSA:3.40.50.300	NA	IPR027417	P-loop containing nucleoside triphosphate hydrolase
Dioclea_apurensis	59538_51_5	GEA	49	Pfam	1.7E-13	PF00311	Phosphoenolpyruvate carboxylase	IPR021135	Phosphoenolpyruvate carboxylase
Dioclea_apurensis	7497_26_5	GEA	49	Pfam	1.2E-5	PF13456	Reverse transcriptase-like	NA	NA
Dioclea_apurensis	23635_54_2	GEA	49	Gene3D	1.8E-6	G3DSA:3.20.20.100	NA	IPR023210	NADP-dependent oxidoreductase domain
Dioclea_apurensis	14127_35_5	GEA	49	Gene3D	2.6E-9	G3DSA:2.60.110.10	NA	IPR001938	Thaumatin
Dioclea_apurensis	14127_35_5	GEA	49	Pfam	6.3E-14	PF00314	Thaumatin family	IPR001938	Thaumatin
Dioclea_apurensis	50220_203_6	GEA	49	Gene3D	2.0E-23	G3DSA:3.40.50.1480	NA	NA	NA
Dioclea_apurensis	50220_203_6	GEA	49	Pfam	4.6E-24	PF05221	S-adenosyl-L-homocysteine hydrolase	IPR000043	Adenosylhomocysteinase
Dioclea_apurensis	35572_12_1	GEA	50	Gene3D	7.6E-7	G3DSA:3.80.10.10	NA	IPR032675	Leucine-rich repeat domain, L domain-like
Dioclea_apurensis	34919_16_4	GEA	50	Gene3D	5.2E-16	G3DSA:3.30.70.870	NA	NA	NA
Dioclea_apurensis	34919_16_4	GEA	50	Pfam	2.8E-6	PF14492	Elongation Factor G, domain II	IPR009022	Elongation factor G, III-V domain
Dioclea_apurensis	48240_49_1	GEA	50	Pfam	1.8E-14	PF01095	Pectinesterase	IPR000070	Pectinesterase, catalytic
Dioclea_apurensis	48240_49_1	GEA	50	Gene3D	4.6E-13	G3DSA:2.160.20.10	NA	IPR012334	Pectin lyase fold
Dioclea_apurensis	59146_7_5	GEA	49	Gene3D	3.9E-11	G3DSA:3.40.50.1100	NA	NA	NA
Dioclea_apurensis	23501_17_3	GEA	49	Pfam	1.3E-8	PF00694	Aconitase C-terminal domain	IPR000573	Aconitase A/isopropylmalate dehydratase small subunit, swivel domain
Dioclea_apurensis	23501_17_3	GEA	49	Gene3D	2.7E-9	G3DSA:3.20.19.10	NA	IPR015928	Aconitase/3-isopropylmalate dehydratase, swivel
Dioclea_apurensis	1422_29_6	GEA	49	Pfam	1.2E-12	PF00931	NB-ARC domain	IPR002182	NB-ARC
Dioclea_apurensis	27181_162_5	GEA	49	Pfam	7.3E-7	PF00625	Guanylate kinase	IPR008145	Guanylate kinase/L-type calcium channel beta subunit
Dioclea_apurensis	27181_162_5	GEA	49	Gene3D	1.1E-11	G3DSA:3.40.50.300	NA	IPR027417	P-loop containing nucleoside triphosphate hydrolase
Dioclea_apurensis	2706_41_3	GEA	49	Pfam	1.1E-7	PF01373	Glycosyl hydrolase family 14	IPR001554	Glycoside hydrolase, family 14
Dioclea_apurensis	2706_41_3	GEA	49	Gene3D	7.4E-9	G3DSA:3.20.20.80	NA	IPR013781	Glycoside hydrolase, catalytic domain
Dioclea_apurensis	2001_33_3	GEA	49	Gene3D	6.8E-9	G3DSA:3.30.420.10	NA	IPR012337	Ribonuclease H-like domain
Dioclea_apurensis	4979_12_3	GEA	49	Pfam	2.2E-24	PF06351	Allene oxide cyclase	IPR009410	Allene oxide cyclase
Dioclea_apurensis	39925_6_5	GEA	49	Pfam	1.6E-11	PF07727	Reverse transcriptase (RNA-dependent DNA polymerase)	IPR013103	Reverse transcriptase, RNA-dependent DNA polymerase
Dioclea_apurensis	42675_36_1	GEA&GPA	50	Gene3D	7.1E-4	G3DSA:3.40.50.300	NA	IPR027417	P-loop containing nucleoside triphosphate hydrolase
Dioclea_apurensis	56793_8_1	GEA	50	Gene3D	5.3E-9	G3DSA:3.80.10.10	NA	IPR032675	Leucine-rich repeat domain, L domain-like
Dioclea_apurensis	34337_49_1	GEA&GPA	50	Pfam	3.6E-19	PF02990	Endomembrane protein 70	IPR004240	Nonaspanin (TM9SF)
Dioclea_apurensis	857_13_1	GEA	50	Gene3D	4.4E-16	G3DSA:3.10.10.10	NA	NA	NA
Dioclea_apurensis	59538_51_6	GEA	49	TIGRFAM	4.9E-5	TIGR01053	LSD1: zinc finger domain, LSD1 subclass	IPR005735	Zinc finger, LSD1-type
Dioclea_apurensis	20572_59_2	GEA	50	Gene3D	2.2E-4	G3DSA:3.30.70.270	NA	NA	NA
Dioclea_apurensis	1947_176_5	GPA	49	PRINTS	8.8E-13	PR00620	Histone H2A signature	IPR002119	Histone H2A
Dioclea_apurensis	1947_176_5	GPA	49	Gene3D	4.8E-15	G3DSA:1.10.20.10	NA	IPR009072	Histone-fold
Dioclea_apurensis	24784_113_4	GPA	50	Gene3D	7.4E-10	G3DSA:3.40.50.80	NA	NA	NA
Dioclea_apurensis	44773_112_5	GPA	49	Gene3D	2.4E-10	G3DSA:3.30.450.50	NA	IPR010908	Longin domain
Dioclea_apurensis	44773_112_5	GPA	49	Pfam	3.2E-10	PF13774	Regulated-SNARE-like domain	IPR010908	Longin domain
Dioclea_apurensis	9976_31_5	GPA	49	Gene3D	3.5E-8	G3DSA:3.10.10.10	NA	NA	NA
Dioclea_apurensis	65258_166_5	GPA	49	Pfam	8.0E-6	PF05514	HR-like lesion-inducing	IPR008637	HR-like lesion-inducer
Dioclea_apurensis	15148_19_1	GPA	50	Gene3D	1.7E-4	G3DSA:3.40.50.720	NA	IPR016040	NAD(P)-binding domain
Dioclea_apurensis	18956_25_5	GPA	49	Gene3D	4.8E-7	G3DSA:1.10.110.10	NA	NA	NA
Dioclea_apurensis	18956_25_5	GPA	49	Pfam	8.2E-10	PF14368	Probable lipid transfer	IPR016140	Bifunctional inhibitor/plant lipid transfer protein/seed storage helical domain
Dioclea_apurensis	48517_68_3	GPA	49	Gene3D	6.5E-9	G3DSA:3.80.10.10	NA	IPR032675	Leucine-rich repeat domain, L domain-like
Dioclea_apurensis	48526_94_5	GPA	49	Gene3D	2.1E-8	G3DSA:3.30.40.10	NA	IPR013083	Zinc finger, RING/FYVE/PHD-type
Dioclea_apurensis	11193_20_5	GPA	49	Pfam	8.4E-11	PF10536	Plant mobile domain	IPR019557	Aminotransferase-like, plant mobile domain
Dioclea_apurensis	29059_38_1	GPA	50	Pfam	5.9E-9	PF07738	Sad1 / UNC-like C-terminal	IPR012919	SUN domain
Dioclea_apurensis	37828_33_2	GPA	49	Gene3D	5.3E-6	G3DSA:3.30.930.10	NA	NA	NA
Dioclea_apurensis	46328_61_1	GPA	50	Pfam	7.7E-14	PF07727	Reverse transcriptase (RNA-dependent DNA polymerase)	IPR013103	Reverse transcriptase, RNA-dependent DNA polymerase
Dioclea_apurensis	47896_14_3	GPA	49	Pfam	1.8E-6	PF00225	Kinesin motor domain	IPR001752	Kinesin motor domain
Dioclea_apurensis	47896_14_3	GPA	49	Gene3D	2.5E-9	G3DSA:3.40.850.10	NA	IPR001752	Kinesin motor domain
Dioclea_apurensis	34863_53_5	GPA	49	Gene3D	2.9E-9	G3DSA:3.40.50.1100	NA	NA	NA
Dioclea_apurensis	42602_11_5	GPA	49	Pfam	7.3E-18	PF07727	Reverse transcriptase (RNA-dependent DNA polymerase)	IPR013103	Reverse transcriptase, RNA-dependent DNA polymerase
Dioclea_apurensis	31072_166_5	GPA	49	Pfam	1.8E-8	PF03460	Nitrite/Sulfite reductase ferredoxin-like half domain	IPR005117	Nitrite/Sulfite reductase ferredoxin-like domain
Dioclea_apurensis	31072_166_5	GPA	49	Gene3D	4.5E-13	G3DSA:3.90.480.10	NA	IPR005117	Nitrite/Sulfite reductase ferredoxin-like domain
Dioclea_apurensis	25633_44_5	GPA	49	Pfam	1.5E-4	PF00939	Sodium:sulfate symporter transmembrane region	IPR001898	Sodium/sulphate symporter
Dioclea_apurensis	39101_8_5	GPA	49	Gene3D	2.2E-7	G3DSA:3.30.420.10	NA	IPR012337	Ribonuclease H-like domain
Dioclea_apurensis	94_132_3	GPA	49	Gene3D	6.2E-5	G3DSA:2.40.70.10	NA	IPR021109	Aspartic peptidase domain
Dioclea_apurensis	15056_432_1	GPA	50	Pfam	2.7E-9	PF07727	Reverse transcriptase (RNA-dependent DNA polymerase)	IPR013103	Reverse transcriptase, RNA-dependent DNA polymerase
Dioclea_apurensis	4557_38_6	GPA	49	Gene3D	3.1E-5	G3DSA:3.10.10.10	NA	NA	NA
Dioclea_apurensis	17995_77_1	GPA	50	Pfam	1.9E-17	PF07727	Reverse transcriptase (RNA-dependent DNA polymerase)	IPR013103	Reverse transcriptase, RNA-dependent DNA polymerase
