## Supplementary material for "Combining genotype, phenotype, and environmental data to delineate site-adjusted provenance strategies for ecological restoration": Table S5

### Sheet: Shared_proteins
InterPro Acession	InterPro Annotation	N. spp.	Mimosa acutistipula var. ferreaa	Dioclea apurensisa	Brasilianthus carajensisb	Ipomoea cavalcanteic	Ipomoea maurandioidesc	Biological Process	Functions	References	DOI
IPR000043	Adenosylhomocysteinase	2	X	X				one-carbon metabolic process (GO:0006730).	May play a key role in the control of methylations via regulation of the intracellular concentration of adenosylhomocysteine	Ouyang et al. 2012	https://www.uniprot.org/uniprot/P93253 https://doi.org/10.1007/s11103-012-9914-1
IPR000070	Pectinesterase, catalytic	2		X			X	cell wall modification (GO:0042545).	Pectin is one of the main components of the plant cell wall and patterns of pectin esterification changes during cell expansion, growth, and fruit ripening as well as during infection by phytopathogenic microorganisms.	Di Matteo et al. 2005	DOI: https://doi.org/10.1105/tpc.104.028886
IPR000719	Protein kinase domain	2	X	X				protein phosphorylation (GO:0006468).	Plays a key role in most cellular activities, catalysing the transfer of the gamma phosphate from nucleotide triphosphates (often ATP) to one or more amino acid residues in a protein substrate side chain, resulting in a reversible conformational change affecting protein function.	Manning et al. 2002	https://doi.org/10.1016/S0968-0004(02)02179-5
IPR001128	Cytochrome P450	2		X			X	oxidation-reduction process (GO:0055114).	In plants, these proteins are important for the biosynthesis of several compounds such as hormones, defensive compounds and fatty acids.	Bowell et al. 1994	https://doi.org/10.1016/S0031-9422(00)89567-9
IPR001245	Serine-threonine/tyrosine-protein kinase catalytic domain	3	X		X	X		protein phosphorylation (GO:0006468)	Protein phosphorylation, which plays a key role in most cellular activities, is a reversible process mediated by protein kinases and phosphoprotein phosphatases. Important in cell division, proliferation, apoptosis, and differentiation.	Manning et al. 2002	DOI:https://doi.org/10.1016/S0968-0004(02)02179-5
IPR001752	Kinesin motor domain	2	X	X				microtubule-based movement (GO:0007018)	Kinesin superfamily proteins are responsible for unidirectionally transporting various cargos, including membranous organelles, protein complexes, and mRNAs. They also play critical roles in mitosis, morphogenesis, and signal transduction.	Li et al. 2012	DOI:https://doi.org/10.1007/s00709-011-0357-3
IPR001878	Zinc finger, CCHC-type	3	X			X	X		Zinc finger (Znf) domains are relatively small protein motifs with finger-like protrusions that make tandem contacts with their target molecule. Some of these domains bind zinc, but many do not; instead binding other metals such as iron, or no metal at all. The proteins with CCHC type of Znf domains are widely distributed in plant genomes and regulate the function of nucleic acids or participate …	Laity et al. 2001; Gupta et al. 2012; Radkova et al. 2019	https://doi.org/10.1371/journal.pone.0042578 https://doi.org/10.1016/s0959-440x(00)00167-6 https://doi.org/10.1080/13102818.2019.1568914 DOI:
IPR001938	Thaumatin	3	X	X		X			Protein family associated with host defense and developmental processes. Thaumatin-like proteins accumulate in plants in response to infection by a pathogen and possess antifungal activity. They are involved in systematically acquired resistance and stress response in plants, although their precise role is unknown.	Jesus-Pires et al. 2019	https://doi.org/10.2174/1389203720666190318164905
IPR002016	Haem peroxidase, plant/fungal/bacterial	2	X				X	response to oxidative stress (GO:0006979); oxidation-reduction process (GO:0055114)	Haem-peroxidases are implicated in various vital processes of plant growth and development, including cell wall metabolism, lignification, suberization, reactive oxygen species metabolism, auxin metabolism, fruit growth and ripening, defense against pathogens, etc.	Pandey et al. 2017	https://doi.org/10.4172/2161-1009.1000308
IPR002182	NB-ARC	3		X		X	X		Proteins with a central nucleotide-binding domain, found in most plant resistance proteins involved in pathogen recognition and subsequent activation of innate immune responses.	van der Biezen et al. 1998; van Ooijen et al. 2008	https://doi.org/10.1093/jxb/ern045 https://doi.org/10.1016/s0960-9822(98)70145-9
IPR002885	Pentatricopeptide repeat	2	X				X		Sequence-specific RNA-binding proteins that are involved in multiple aspects of RNA metabolism.
IPR003441	NAC domain	2	X		X			regulation of transcription, DNA-templated (GO:0006355)	Involved in developmental processes, hormonal control and response to biotic and abiotic stress. Important for the formation of apical meristem, lateral shoots and floral organs.	Olsen et al. 2005	https://doi.org/10.1016/j.tplants.2004.12.010
IPR003480	Transferase	2	X		X				Transfer a specific functional group from one molecule to another
IPR005117	Nitrite/Sulfite reductase ferredoxin-like domain	2	X	X				oxidation-reduction process (GO:0055114)	Sulphite reductases and related nitrite reductases catalyse the six-electron reduction reactions of sulphite to sulphide, and nitrite to ammonia, respectively. Important for the assimilation of all inorganic S and the majority of N	Crane et al. 1997	https://doi.org/10.1021/bi971065q
IPR005162	Retrotransposon gag domain	3	X			X	X		Transposable elements promote various chromosomal rearrangements more efficiently, and often more specifically, than other cellular processes. Retrotransposons are structurally similar to retroviruses and are bounded by long terminal repeats.
IPR007855	RNA-dependent RNA polymerase, eukaryotic-type	2		X		X			Enzymes involved in the amplification of regulatory microRNAs during post-transcriptional gene silencing; they are also required for transcriptional gene silencing. Important in many different aspects of plant biology such as reproductive development, leaf development, pathogen resistance and stress response.	Willmann et al. 2011	https://doi.org/10.1199/tab.0146
IPR008972	Cupredoxin	2	X	X					Copper is one of the most prevalent transition metals in living organisms and its biological function is intimately related to its redox properties. Since free copper is toxic, even at very low concentrations, its homeostasis in living organisms is tightly controlled by subtle molecular mechanisms. Copper-containing enzymes and proteins display a diverse array of functions and are critical for re…	Choi and Davidson, 2011	https://doi.org/10.1039/C0MT00061B
IPR009410	Allene oxide cyclase	2		X			X	jasmonic acid biosynthetic process (GO:0009695)	Involved in jasmonic acid biosynthesis and its mRNA expression is upregulated in senescing leaves or during biotic and abiotic stress.	Stenzel et al. 2003	https://doi.org/10.1023/A:1023049319723
IPR010285	DNA helicase Pif1-like		X			X	X	DNA repair (GO:0006281); Telomere maintenance (GO:0000723)	Important for nuclear and mitochondrial genome maintenance and stability	Bochman et al. 2010; Heim et al. 2003	https://doi.org/10.1016/j.dnarep.2010.01.008 https://doi.org/10.1093/molbev/msg088
IPR011598	Myc-type, basic helix-loop-helix (bHLH) domain		X				X		Sequence specific DNA- binding proteins that act as transcription factors. In plants they are involved in a variety of functions like flavonoid/anthocyanin biosynthesis, trichome initiation, and hormone regulared gene expression.	Toledo-Ortiz et al. 2003;	https://doi.org/10.1105/tpc.013839
IPR011991	Winged helix-turn-helix DNA-binding domain	3	X			X	X		Includes several proteins that appear to dissociate from DNA in the presence of metal ions
IPR012334	Pectin lyase fold	2		X			X		This entry covers proteins that are closely related to the pectolytic enzyme, pectin lyase, which act as virulence factors.	Mayans et al. 1997; Marín-Rodríguez et al. 2002	https://doi.org/10.1016/S0969-2126(97)00222-0 https://doi.org/10.1093/jxb/erf089
IPR012336	Thioredoxin-like fold	3	X	X		X			Thioredoxins are small ubiquitous redox proteins present in every organism. Several biological processes regulate the activity of target proteins through changes in the redox state of thiol groups (S2 to SH2), where a hydrogen donor is linked to an intermediary disulphide protein. In plants, thioredoxins are implicated in a large panel of reactions related to metabolism, defense and development.	Meyer et al. 2005	https://doi.org/10.1007/s11120-005-5220-y
IPR012337	Ribonuclease H-like domain	4	X	X		X	X		RNase H-like enzymes are involved in numerous fundamental processes, including DNA replication and repair, homologous recombination, transposition and RNA interference	Majorec et al. 2014	https://doi.org/10.1093/nar/gkt1414
IPR013083	Zinc finger, RING/FYVE/PHD-type	3	X	X		X			Zinc finger (Znf) domains are relatively small protein motifs which contain multiple finger-like protrusions that make tandem contacts with their target molecule. Some of these domains bind zinc, but many do not; instead binding other metals such as iron, or no metal at all.Zinc-finger proteins are one of the largest protein families in plants. These proteins play important function in many biolo…	Zhang et al. 2015	https://doi.org/10.1016/j.plantsci.2015.02.016
IPR013103	Reverse transcriptase, RNA-dependent DNA polymerase	4	X	X		X	X		A reverse transcriptase gene is usually indicative of a mobile element such as a retrotransposon or retrovirus. However, a class of RT-related cellular genes can be found in all major taxonomic groups. In additon, a RNA-dependent RNA polymerase (RdRp1) seems to be related to response to viral infection in several plant species.	Carr et al. 2010; Gladyshev and Arkhipova, 2011	https://doi.org/10.1016/S0065-3527(10)76003-6 https://doi.org/10.1073/pnas.1100266108
IPR013242	Retroviral aspartyl protease	3	X			X	X		Single domain aspartyl proteases from retroviruses, retrotransposons, and badnaviruses (plant dsDNA viruses). Retroviral proteases appear to be homologous to a single domain of the two-domain eukaryotic aspartyl proteases.
IPR013320	Concanavalin A-like lectin/glucanase domain	2	X				X		Superfamily of proteins with the concanavalin A-like domain, which has a sandwich structure of 12-14 beta strands in two sheets with a complex topology.
IPR013601	FAE1/Type III polyketide synthase-like protein	2	X				X	fatty acid biosynthetic process (GO:0006633)	This domain is found in proteins that are described as 3-ketoacyl-CoA synthases, type III polyketide synthases, fatty acid elongases and fatty acid condensing enzymes, and are found in both prokaryotic and eukaryotic species. In plants these are involved in the biosynthesis of plant secondary metabolites such as flavonoids and various plant polyphenols, some of which are pharmaceutically importan…	Li et al. 2016	https://doi.org/10.1186/s12864-016-2843-7
IPR013781	Glycoside hydrolase, catalytic domain	4	X	X		X	X		Glycosyl hydrolases are a widespread group of enzymes that hydrolyse the glycosidic bond between two or more carbohydrates, or between a carbohydrate and another compound, such as a second carbohydrate, a protein, or a lipid. In plants, these enzymes participate of many different processes, including energy reserve metabolism, defense, hormone signaling, and developmental events involving cell-wa…	Tyler et al. 2010	https://doi.org/10.1186/1471-2164-11-600
IPR015943	WD40/YVTN repeat-like-containing domain	2	X	X
IPR016039	Thiolase-like	2		X		X			Superfamily of proteins with a structural domain that usually occurs in two similar copies. These proteins can be separated into two groups: those related to thiolase, and those related to chalcone synthase.
IPR016040	NAD(P)-binding domain	5	X	X	X	X	X		Domain present in different proteins associated to NAD(P) regulated functions; important in redox homeostasis, transcriptional regulation, microtube matabolism (Hashida et al 2009)	Hashida et al. 2009	https://doi.org/10.1093/aob/mcp019
IPR016140	Bifunctional inhibitor/plant lipid transfer protein/seed storage helical domain	2	X	X					Structural domain consisting of 4-helices with a folded leaf topology, and forming a right-handed superhelix that occurs in several proteins, functioning in lipid binding and transport in plants.	Samuel et al. 2002	https://doi.org/10.1074/jbc.M203113200
IPR019557	Aminotransferase-like, plant mobile domain	2		X			X		Domain found in a variety of transposases. Crucial for correct cell division and differentiation in Arabidopsis, and also involved in alternative gene silencing pathway.	Ühlken et al. 2014; Ikeda et al. 2017	https://doi.org/10.1111/tpj.12455 https://doi.org/10.1038/ncomms15122
IPR020683	Ankyrin repeat-containing domain	2	X				X		Represents the ankyrin repeat-containing domain, one of the most common protein-protein interaction motifs in nature. The repeat has been found in proteins of diverse function such as transcriptional initiators, cell-cycle regulators, cytoskeletal, ion transporters and signal transducers.	Bork,1993	https://doi.org/10.1002/prot.340170405
IPR021109	Aspartic peptidase domain	3	X	X			X		Proteolytic enzymes present in many different organisms and grouped into five clans with unique structural fold. A water molecule, activated by two aspartic acid residues, acts as the nucleophile in catalysis. Although undercharacterized in plants, most plant aspartic peptidases contain a unique plant specific sequence (PSS), which is not found in organisms. It has been proposed that the PSS play…	Mutlu and Gal, 2002; Horimoto et al. 2009	https://doi.org/10.1034/j.1399-3054.1999.105324.x https://doi-org/10.1016/j.nbt.2009.03.010
IPR023213	Chloramphenicol acetyltransferase-like domain	3	X		X		X		Tranferase activity, similar to BADH acyltransferase, a large family of enzimes that use acyl CoA and produce small volatile esters, modified anthocyanins, defense compounds and phytoalexins	D’Auria, 2006	https://doi.org/10.1016/j.pbi.2006.03.016
IPR023753	FAD/NAD(P)-binding domain	3	X		X		X	oxidation-reduction process (GO:0055114)	FAD flavoproteins belonging to the family of pyridine nucleotide-disulphide oxidoreductases share sequence similarity with a number of other flavoprotein oxidoreductases, in particular with ferredoxin-NAD+ reductases involved in oxidative metabolism of a variety of hydrocarbons.	Hyde et al. 1991; Eppink et al. 1997; Ohja et al. 2007	http://intl.jbc.org/cgi/content/abstract/266/35/23542 https://doi.org/10.1002/pro.5560061119 https://doi.org/10.1371/journal.pcbi.0030121
IPR023780	Chromo domain	2	X				X		The CHROMO (CHRromatin Organization MOdifier) domain is a conserved region of proteins that repress gene expression by altering the structure of chromatin to the condensed morphology of heterochromatin. They allow interactions between various proteins as a stand-alone protein interaction module, as a RNA-binding module, and, as a DNA-binding module.	Koonin et al. 1995; Novikova, 2009	https://doi.org/10.1093/nar/23.21.4229 https://doi.org/10.4161/cib.7702
IPR025558	Domain of unknown function DUF4283	3	X			X	X		This domain is found in plant proteins. Considering the very diverse range of other domains it is associated with, it is possible that this domain is a binding/guiding region.
IPR026057	PC-Esterase	3	X			X	X		Family of proteins predicted to have Acyl esterase activity and predicted to modify cell-surface biopolymers such as glycans and glycoproteins. In plants, it is related to cell wall composition, fungal disease resistance, water-use efficiency and plant freezing, cold and salt tolerance.	Lefebvre et al. 2011; Chiniquy et al. 2019	https://doi.org/10.1371/journal.pone.0016645 https://doi.org/10.1111/tpj.14497
IPR026960	Reverse transcriptase zinc-binding domain	3	X			X	X		Zinc-binding region of a putative reverse transcriptase (RT). Although RT are usually part of transposable elements, recent bioinformatic analysis and gene expression profiles suggest that these RT domain-containing genes have been endogenized during plant evolution. Plant proteins containing this domain hese genes are over expressed in phloem and pollen.	Galván-Gordillo et al. 2016;	https://doi.org/10.1515/biolog-2016-0145
IPR027417	P-loop containing nucleoside triphosphate hydrolase	3		X		X	X		The P-loop NTPase fold is the most prevalent domain of the several distinct nucleotide-binding protein folds. Recent work with Arabidopsis has shown that it regulates growth and hormonal signaling, and attenuates oxidative stress and reactive oxygen species (ROS). In addition, it seems to be involved in regulating leaf senescence and cell death in plants.	Guo et al. 2003; Guo and Crawford, 2005	DOI: https://doi.org/10.1126/science.1086770 https://doi.org/10.1105/tpc.105.037770
IPR027443	Isopenicillin N synthase-like	3	X	X			X		Involved in the biosynthesis of the beta-lactam antibiotics. Belongs to a class of nonhaem Fe2+-containing enzymes which includes 2-oxoglutarate-dependent dioxygenases, 2-oxoglutarate-dependent hydroxylases, and enzymes involved in ethylene formation and anthocyaninidin biosynthesis. Some plant proteins involved in alkaloid biosynthesis display similar structural characteristics.	Minami et al. 2007	https://doi.org/10.1074/jbc.M608933200
IPR029045	ClpP/crotonase-like domain	3	X			X	X		This superfamily represents a ClpP/crotonase-like domain formed from repeated beta/beta/alpha units
IPR029058	Alpha/Beta hydrolase fold	2	X		X				The alpha/beta hydrolase fold (ABH) is common to a number of hydrolytic enzymes with widely differing phylogenetic origin and catalytic function. The core of each enzyme is an alpha/beta-sheet containing 8 strands connected by helices. In plants, ABH has been related to catalytic and signaling functions, but the majority of proteins containing this fold are still uncharacterized.	Mindrebo et al. 2017	https://doi.org/10.1016/j.sbi.2016.08.005
IPR032675	Leucine-rich repeat domain, L domain-like	4	X	X		X	X		Leucine-rich repeats generally folds into an arc or horseshoe shape and provide a structural framework for the formation of protein-protein interactions. Involved in a variety of biological processes, but in plants they play a significant role in plant defenses, and are also expressed in reproductive tissues.	Jones and Jones, 1997	https://doi.org/10.1016/S0065-2296(08)60072-5
	N. spp. Number of species for which the protein was identified as putative adaptive
	a Present study
	b Silva et al. in review
	c Lanes et al. 2018
	GO Gene ontology (www.geneontology.org/)
